# Design principles for bistable genetic switches emerge from a growth-dependent speed–robustness trade-off

**DOI:** 10.1101/2022.03.31.486579

**Authors:** Kaushik Raj, William T. Z. Wong, Beini Zhang, Radhakrishnan Mahadevan

## Abstract

Bi-stable gene regulatory motifs are found in a wide variety of natural gene regulatory networks and effect transcriptional switching between stable phenotypic states in cells. In synthetic gene regulatory circuits, these architectures can be leveraged to dynamically switch between distinct metabolic states for metabolic engineering and therapeutic applications. However, the lack of modularity and predictability of these motifs in varying environments has limited widespread application, especially since the factors that affect switching characteristics are still unclear. Using a genome-scale metabolic model, we first show that the productivity of a two-stage bioprocess declines as switching is delayed, establishing the value of fast-switching motifs. We then use a mathematical model, along with a newly developed dynamical modeling and continuity analysis framework, to analyze the dynamics and robustness of bi-stable switches over a range of biologically relevant parameter values, and identify a trade-off between the robustness of the motif - the parameter range over which it retains bi-stable function - and the speed at which it effects a phenotypic change. Crucially, by extending our model to incorporate host growth rate through a proteome-partitioning framework, we find that growth rate reshapes the achievable speed-robustness frontier, with the most robust switches attainable at an intermediate growth rate, and that the optimal balance of repressor degradation rates is set by both their relative binding affinities and the growth rate of the host. Using E. coli as a model host, we then constructed a library of 100 transcriptional switches spanning a wide range of switching speeds, experimentally confirming this trade-off and revealing host growth rate as a third design axis - alongside robustness and switching speed - that shapes switch behavior. Together, these results establish design principles for building bi-stable switches with defined switching characteristics, and we anticipate that our library of experimentally validated bi-stable switches will be valuable for effecting phenotypic changes with differing switching-speed requirements in metabolic engineering applications.
