## Supplemental Data for "Design principles for bistable genetic switches emerge from a growth-dependent speed–robustness trade-off"

### Sheet: Switch Speed-Stability
Refer to SI Table S2 and S5 to view particular RBS Sequences corresponding to codes/tags mentioned here
							Stability Data			Speed Data
Strain Name	GFP-LacI RBS	GFP-LacI Deg Tag	TetR-mChe RBS	TetR-mChe Deg Tag	Strain Overall Stability	Rep. Number	Num. Transfers Stable in Tet State	Num. Transfers Stable in Lac State	Replicate Stability	Tet -> Lac Switch Time (h)	Lac -> Tet Switch Time (h)	Avg. Switch Time (h)	Growth Rate (1/h)		Stability Legend
pTSFus1	~pKDL071	*	~pKDL071	*	Monostable Tet	1	3	0	Monostable Tet	4.79761	3.48281	4.14021	0.398595		Bistable	Both states stable for at least 3 transfers without inducer
						2	3	0	Monostable Tet	4.62431	3.45774	4.04102	0.397883		Monostable Lac	Strain is unable to retain high TetR levels for 3 transfers. Lac Overpowers
						3	3	0	Monostable Tet	2.05038	3.51081	2.7806	0.375014		Monostable Tet	Strain is unable to retain high LacI levels for 3 transfers. Tet Overpowers
						4	3	0	Monostable Tet	2.7077	3.2156	2.96165	0.389178		Unstable	At the replicate level, this could be a result of both repressors not being at high enough levels. At the strain level, this could be because of the replicates being unstable OR individual replicates showing different monostabilities.
						5	3	0	Monostable Tet	4.97748	3.47703	4.22726	0.410365
						6	3	0	Monostable Tet	4.56231	3.55242	4.05737	0.407543
						7	3	0	Monostable Tet	2.22497	3.45625	2.84061	0.379824
						8	3	0	Monostable Tet	2.25532	3.30059	2.77796	0.380132
						9	3	0	Monostable Tet	4.74075	3.23102	3.98589	0.421751
						10	3	0	Monostable Tet	4.50639	3.21969	3.86304	0.424677
						11	3	1	Monostable Tet	2.50883	3.2961	2.90247	0.385068
						12	3	0	Monostable Tet	2.67767	3.42318	3.05043	0.379543
1021	A	*	B	DAS	Monostable Lac	1	3	3	Bistable	1.68267	3.00426	2.34347	0.447006
						2	2	3	Monostable Lac	1.5251	2.87459	2.19985	0.442943
						3	2	3	Monostable Lac	1.33696	2.23486	1.78591	0.444011
1022	A	*	B	DAS+2	Monostable Lac	1	1	3	Monostable Lac	1.02332	1.52265	1.27299	0.452828
						2	1	3	Monostable Lac	0.95353	1.61531	1.28442	0.473226
						3	1	3	Monostable Lac	0.944642	1.7798	1.36222	0.476716
1030	A	*	C	*	Monostable Lac	1	3	0	Monostable Tet	1.89663	2.35856	2.12759	0.456363
						2	3	1	Monostable Tet	2.46595	2.53566	2.5008	0.457801
						3	3	2	Monostable Tet	2.44954	2.53915	2.49435	0.457796
1032	A	*	C	DAS+2	Monostable Lac	1	1	3	Monostable Lac	0.930943	1.62822	1.27958	0.462955
						2	1	3	Monostable Lac	1.28158	1.34958	1.31558	0.466732
						3	1	3	Monostable Lac	0.93354	1.05924	0.996391	0.463489
1033	A	*	C	LAA	Monostable Lac	1	1	3	Monostable Lac	1.3473	1.92062	1.63396	0.438709
						2	1	3	Monostable Lac	1.2675	1.63162	1.44956	0.437047
						3	1	3	Monostable Lac	1.29984	1.8404	1.57012	0.435446
1043	A	*	D	LAA	Monostable Lac	1	3	3	Bistable	4.29699	6.72638	5.51169	0.2677
						2	3	3	Bistable	4.25769	7.08651	5.6721	0.281037
						3	3	3	Bistable	4.77662	6.88386	5.83024	0.325536
1050	A	*	E	*	Monostable Lac	1	3	3	Bistable	4.86101	6.5918	5.7264	0.343125
						2	3	3	Bistable	4.31901	4.91655	4.61778	0.336489
						3	3	3	Bistable	4.00007	4.98158	4.49083	0.336076
1051	A	*	E	DAS	Monostable Lac	1	3	3	Bistable	7.27775	6.81329	7.04552	0.29912
						2	3	3	Bistable	5.10733	6.75079	5.92906	0.299899
						3	3	3	Bistable	5.10801	6.72419	5.9161	0.312481
1052	A	*	E	DAS+2	Monostable Lac	1	3	3	Bistable	5.07053	7.0088	6.03967	0.267261
						2	3	3	Bistable	4.9226	6.95647	5.93954	0.282714
						3	3	3	Bistable	6.96418	6.98891	6.97655	0.279117
1053	A	*	E	LAA	Monostable Lac	1	3	3	Bistable	5.59515	6.48249	6.03882	0.338908
						2	3	3	Bistable	5.85874	6.79237	6.32556	0.324034
						3	3	3	Bistable	5.66378	6.89911	6.28144	0.341635
2021	B	*	B	DAS	Monostable Lac	1	3	3	Bistable	1.63833	2.67502	2.15667	0.424883
						2	2	3	Monostable Lac	1.59733	2.80628	2.2018	0.426416
						3	3	3	Bistable	1.30527	2.8438	2.07453	0.428674
2022	B	*	B	DAS+2	Monostable Lac	1	1	3	Monostable Lac	1.27357	2.50737	1.89047	0.460176
						2	1	3	Monostable Lac	1.62183	2.51734	2.06959	0.432485
						3	1	3	Monostable Lac	1.27246	2.68256	1.97751	0.454354
2030	B	*	C	*	Monostable Lac	1	3	3	Bistable	2.14317	3.01704	2.58011	0.450549
						2	3	3	Bistable	2.30618	3.08879	2.69749	0.451929
						3	3	3	Bistable	4.26863	3.13087	3.69975	0.444851
2032	B	*	C	DAS+2	Monostable Lac	1	1	3	Monostable Lac	1.51567	1.87124	1.69346	0.456017
						2	1	3	Monostable Lac	1.4736	2.00757	1.74058	0.454824
						3	1	3	Monostable Lac	0.944719	2.49164	1.71818	0.463401
2033	B	*	C	LAA	Monostable Lac	1	0	3	Monostable Lac	1.23737	2.2741	1.75574	0.434666
						2	1	3	Monostable Lac	1.55263	2.47842	2.01552	0.425633
						3	1	3	Monostable Lac	1.59646	2.53119	2.06382	0.437513
2043	B	*	D	LAA	Monostable Lac	1	3	3	Bistable	4.41141	7.09213	5.75177	0.254164
						2	3	3	Bistable	4.4028	7.13168	5.76724	0.255666
						3	3	3	Bistable	4.44547	7.13681	5.79114	0.330015
2050	B	*	E	*	Monostable Lac	1	3	3	Bistable	4.36653	5.04933	4.70793	0.302849
						2	3	3	Bistable	4.84559	6.62713	5.73636	0.315555
						3	3	3	Bistable	4.00007	5.29901	4.64954	0.341063
2051	B	*	E	DAS	Monostable Lac	1	3	3	Bistable	5.04557	6.98389	6.01473	0.244036
						2	3	3	Bistable	7.02175	6.99513	7.00844	0.24262
						3	3	3	Bistable	4.98225	6.92787	5.95506	0.270094
2052	B	*	E	DAS+2	Monostable Lac	1	3	3	Bistable	5.11004	6.91728	6.01366	0.311301
						2	3	3	Bistable	5.00198	6.79212	5.89705	0.30992
						3	3	3	Bistable	4.84112	6.66318	5.75215	0.305033
2053	B	*	E	LAA	Monostable Lac	1	3	3	Bistable	3.47443	5.53564	4.50504	0.32852
						2	3	3	Bistable	3.49816	5.55717	4.52767	0.291848
						3	3	3	Bistable	3.25935	5.66882	4.46408	0.302958
2121	B	DAS	B	DAS	Monostable Lac	1	3	0	Monostable Tet	1.47983	2.42639	1.95311	0.432906
						2	3	0	Monostable Tet	1.50643	2.38735	1.94689	0.451418
						3	3	0	Monostable Tet	1.65007	2.37181	2.01094	0.45935
2122	B	DAS	B	DAS+2	Unstable	1	2	2	Unstable	1.18716	1.13567	1.16142	0.460878
						2	2	1	Unstable	1.65189	1.60847	1.63018	0.419272
						3	1	1	Unstable	1.16827	2.04493	1.6066	0.452887
2130	B	DAS	C	*	Unstable	1	3	0	Monostable Tet	2.74512	2.49612	2.62062	0.439621
						2	3	0	Monostable Tet	1.84528	2.5724	2.20884	0.465363
						3	3	1	Monostable Tet	2.54768	2.78661	2.66715	0.428894
2132	B	DAS	C	DAS+2	Unstable	1	2	3	Monostable Lac	1.2611	2.22931	1.74521	0.431403
						2	1	3	Monostable Lac	1.28026	2.25767	1.76896	0.443543
						3	1	3	Monostable Lac	1.20691	2.29378	1.75035	0.452154
2133	B	DAS	C	LAA	Unstable	1	1	3	Monostable Lac	1.10287	2.11492	1.6089	0.449234
						2	1	3	Monostable Lac	1.37015	2.30244	1.8363	0.447845
						3	1	3	Monostable Lac	1.49615	2.16547	1.83081	0.443629
2143	B	DAS	D	LAA	Unstable	1	3	3	Bistable	4.25934	7.10576	5.68255	0.281657
						2	3	3	Bistable	4.25986	7.13906	5.69946	0.265503
						3	3	3	Bistable	3.70494	7.1686	5.43677	0.331735
2150	B	DAS	E	*	Unstable	1	3	3	Bistable	4.322	5.51186	4.91693	0.299305
						2	3	3	Bistable	4.35235	5.64343	4.99789	0.319602
						3	3	3	Bistable	4.32277	5.59833	4.96055	0.329634
2151	B	DAS	E	DAS	Unstable	1	3	3	Bistable	4.94817	6.9917	5.96994	0.298788
						2	3	3	Bistable	5.24637	6.94991	6.09814	0.286879
						3	3	3	Bistable	5.08266	6.86573	5.9742	0.288304
2152	B	DAS	E	DAS+2	Unstable	1	3	3	Bistable	5.10855	6.93563	6.02209	0.321742
						2	3	3	Bistable	5.06651	6.85936	5.96293	0.308553
						3	3	3	Bistable	4.3626	5.16072	4.76166	0.282931
2153	B	DAS	E	LAA	Unstable	1	3	3	Bistable	3.16851	5.0878	4.12815	0.327333
						2	3	3	Bistable	3.28731	5.1392	4.21325	0.287387
						3	3	3	Bistable	3.14921	5.32794	4.23857	0.319579
3021	C	*	B	DAS	Unstable	1	3	3	Bistable	1.9074	3.42897	2.66819	0.412185
						2	3	3	Bistable	2.27607	3.5146	2.89534	0.416477
						3	3	3	Bistable	2.2716	3.56649	2.91904	0.423786
3022	C	*	B	DAS+2	Monostable Lac	1	1	3	Monostable Lac	2.06814	3.11706	2.5926	0.42498
						2	1	3	Monostable Lac	2.12547	3.27183	2.69865	0.429736
						3	1	3	Monostable Lac	2.21338	3.43006	2.82172	0.424054
3030	C	*	C	*	Monostable Lac	1	3	3	Bistable	3.68203	3.83857	3.7603	0.414002
						2	3	3	Bistable	3.72732	3.9991	3.86321	0.410279
						3	3	3	Bistable	5.44683	4.14011	4.79347	0.411299
3032	C	*	C	DAS+2	Monostable Lac	1	3	3	Bistable	2.41563	3.30913	2.86238	0.409761
						2	3	3	Bistable	2.34903	3.21456	2.7818	0.421799
						3	2	3	Monostable Lac	2.21795	3.10032	2.65913	0.429721
3033	C	*	C	LAA	Monostable Lac	1	1	2	Unstable	2.19561	3.50191	2.84876	0.414594
						2	1	3	Monostable Lac	2.29899	3.65268	2.97584	0.418752
						3	1	2	Unstable	2.38693	3.71785	3.05239	0.418847
3043	C	*	D	LAA	Monostable Lac	1	3	3	Bistable	4.46835	6.34197	5.40516	0.247177
						2	3	3	Bistable	4.35606	6.29021	5.32314	0.24011
						3	3	3	Bistable	5.57557	6.2868	5.93118	0.309871
3050	C	*	E	*	Monostable Lac	1	3	3	Bistable	5.59312	5.49772	5.54542	0.270485
						2	3	3	Bistable	4.47762	5.53757	5.00759	0.302982
						3	3	3	Bistable	5.66874	5.45478	5.56176	0.279378
3051	C	*	E	DAS	Monostable Lac	1	3	3	Bistable	4.9556	6.94571	5.95066	0.279937
						2	3	3	Bistable	4.95425	6.94657	5.95041	0.295316
						3	3	3	Bistable	4.79791	6.95455	5.87623	0.327343
3052	C	*	E	DAS+2	Monostable Lac	1	3	3	Bistable	4.60612	6.75164	5.67888	0.294969
						2	3	3	Bistable	5.01682	6.66093	5.83887	0.294483
						3	3	3	Bistable	4.12293	7.74813	5.93553	0.345161
3053	C	*	E	LAA	Monostable Lac	1	3	3	Bistable	4.1042	5.9235	5.01385	0.329053
						2	3	3	Bistable	4.06944	5.86711	4.96827	0.320796
						3	3	3	Bistable	4.0868	6.01576	5.05128	0.316718
3321	C	LAA	B	DAS	Monostable Lac	1	3	0	Monostable Tet	1.85983	2.77379	2.31681	0.434672
						2	3	0	Monostable Tet	2.17248	2.65531	2.41389	0.444134
						3	3	0	Monostable Tet	2.32376	2.75466	2.53921	0.442432
3322	C	LAA	B	DAS+2	Monostable Tet	1	3	1	Monostable Tet	2.48243	2.69759	2.59001	0.435572
						2	3	1	Monostable Tet	2.46827	2.87491	2.67159	0.42891
						3	3	1	Monostable Tet	2.56639	3.10715	2.83677	0.417999
3330	C	LAA	C	*	Monostable Tet	1	3	1	Monostable Tet	3.57294	3.04168	3.30731	0.410024
						2	3	1	Monostable Tet	3.78779	3.15346	3.47062	0.397591
						3	3	0	Monostable Tet	5.27261	3.26299	4.2678	0.398892
3332	C	LAA	C	DAS+2	Unstable	1	3	2	Monostable Tet	2.18262	2.65398	2.4183	0.39343
						2	0	2	Unstable	2.38984	2.59033	2.49008	0.39854
						3	0	2	Unstable	1.83357	2.60486	2.21922	0.399482
3333	C	LAA	C	LAA	Unstable	1	1	3	Monostable Lac	1.5479	2.97393	2.26091	0.459884
						2	1	3	Monostable Lac	1.84393	3.02955	2.43674	0.448907
						3	1	3	Monostable Lac	1.98119	3.1623	2.57174	0.447175
3343	C	LAA	D	LAA	Unstable	1	3	3	Bistable	4.42768	7.1864	5.80704	0.261111
						2	3	3	Bistable	4.02593	7.16722	5.59658	0.306053
						3	3	3	Bistable	4.48557	7.24378	5.86468	0.286331
3350	C	LAA	E	*	Unstable	1	3	3	Bistable	4.06666	5.34529	4.70597	0.349274
						2	3	3	Bistable	4.00007	5.44033	4.7202	0.333501
						3	3	3	Bistable	4.16541	5.55672	4.86107	0.333602
3351	C	LAA	E	DAS	Unstable	1	3	3	Bistable	4.65343	7.21772	5.93558	0.328923
						2	3	3	Bistable	5.13274	7.09205	6.11239	0.309348
						3	3	3	Bistable	4.9342	7.11865	6.02642	0.328195
3352	C	LAA	E	DAS+2	Unstable	1	3	3	Bistable	4.97152	6.83867	5.9051	0.320577
						2	3	3	Bistable	4.97771	6.6646	5.82116	0.316548
						3	3	3	Bistable	5.17668	4.39476	4.78572	0.301146
3353	C	LAA	E	LAA	Unstable	1	3	3	Bistable	3.47261	4.87967	4.17614	0.309317
						2	3	3	Bistable	3.50526	5.02934	4.2673	0.302501
						3	3	3	Bistable	3.5362	5.08922	4.31271	0.291284
4021	D	*	B	DAS	Unstable	1	3	2	Monostable Tet	2.57217	3.10526	2.83872	0.41842
						2	3	3	Bistable	2.5189	3.39608	2.95749	0.41809
						3	3	2	Monostable Tet	2.64722	3.45447	3.05084	0.421125
4022	D	*	B	DAS+2	Unstable	1	3	3	Bistable	2.21814	3.36377	2.79095	0.419976
						2	3	3	Bistable	2.3435	3.71367	3.02858	0.413162
						3	3	3	Bistable	2.34735	3.6184	2.98287	0.405995
4030	D	*	C	*	Unstable	1	3	3	Bistable	3.49433	4.36753	3.93093	0.398097
						2	3	3	Bistable	3.48888	4.63186	4.06037	0.389967
						3	3	3	Bistable	3.55851	4.71803	4.13827	0.38799
4032	D	*	C	DAS+2	Bistable	1	3	3	Bistable	2.60165	3.5911	3.09637	0.344298
						2	3	3	Bistable	2.78984	3.52059	3.15522	0.35143
						3	3	3	Bistable	2.11137	3.47014	2.79075	0.359068
4033	D	*	C	LAA	Bistable	1	1	3	Monostable Lac	2.17898	3.26147	2.72023	0.417289
						2	1	3	Monostable Lac	2.34046	2.56363	2.45204	0.363773
						3	1	3	Monostable Lac	2.49423	3.41667	2.95545	0.410846
4043	D	*	D	LAA	Bistable	1	3	3	Bistable	5.91298	6.68775	6.30037	0.239888
						2	1	3	Monostable Lac	4.44654	6.57984	5.51319	0.247865
						3	3	3	Bistable	6.43836	6.59767	6.51802	0.29729
4050	D	*	E	*	Bistable	1	3	3	Bistable	6.05461	5.52414	5.78937	0.281153
						2	3	3	Bistable	6.08944	5.5797	5.83457	0.311221
						3	3	3	Bistable	6.54002	5.63652	6.08827	0.325477
4051	D	*	E	DAS	Bistable	1	3	3	Bistable	4.96124	7.08811	6.02467	0.291578
						2	3	3	Bistable	4.99831	7.0244	6.01136	0.289223
						3	3	3	Bistable	4.67684	6.97323	5.82503	0.277468
4052	D	*	E	DAS+2	Bistable	1	3	3	Bistable	3.6875	6.90697	5.29724	0.312885
						2	3	3	Bistable	4.78583	6.89158	5.83871	0.278437
						3	3	3	Bistable	4.98711	5.94159	5.46435	0.313499
4053	D	*	E	LAA	Bistable	1	3	3	Bistable	4.25946	5.93703	5.09824	0.309615
						2	3	3	Bistable	4.52032	6.20804	5.36418	0.301637
						3	3	3	Bistable	4.35239	6.36124	5.35682	0.295759
4221	D	DAS+2	B	DAS	Bistable	1	3	0	Monostable Tet	2.74392	3.88555	3.31473	0.427258
						2	3	0	Monostable Tet	2.78873	3.89159	3.34016	0.42266
						3	3	1	Monostable Tet	2.75115	3.98279	3.36697	0.421888
4222	D	DAS+2	B	DAS+2	Bistable	1	3	3	Bistable	2.50008	3.69948	3.09978	0.416637
						2	3	3	Bistable	2.53119	3.755	3.14309	0.411422
						3	2	3	Monostable Lac	2.43845	3.8944	3.16642	0.405949
4230	D	DAS+2	C	*	Bistable	1	3	3	Bistable	3.69314	4.05483	3.87399	0.391438
						2	3	3	Bistable	3.85608	4.32226	4.08917	0.386108
						3	3	3	Bistable	3.42928	4.38142	3.90535	0.384601
4232	D	DAS+2	C	DAS+2	Bistable	1	3	3	Bistable	3.00537	3.99313	3.49925	0.375167
						2	3	3	Bistable	2.75329	3.85326	3.30327	0.378928
						3	3	3	Bistable	2.16346	3.98965	3.07655	0.388297
4233	D	DAS+2	C	LAA	Unstable	1	1	1	Unstable	2.23887	3.71288	2.97588	0.429222
						2	1	2	Unstable	2.34905	4.1482	3.24863	0.427383
						3	1	3	Monostable Lac	2.44515	4.29084	3.36799	0.420324
4243	D	DAS+2	D	LAA	Unstable	1	3	3	Bistable	5.77898	6.14702	5.963	0.258931
						2	3	3	Bistable	5.86894	6.40033	6.13463	0.246415
						3	3	3	Bistable	6.32067	6.55198	6.43633	0.297084
4250	D	DAS+2	E	*	Unstable	1	3	3	Bistable	4.7194	4.68407	4.70174	0.309249
						2	3	3	Bistable	4.43589	4.75146	4.59368	0.291218
						3	3	3	Bistable	5.89922	4.97277	5.43599	0.297102
4251	D	DAS+2	E	DAS	Unstable	1	3	3	Bistable	5.00962	7.01171	6.01066	0.310269
						2	3	3	Bistable	4.33402	6.87098	5.6025	0.302626
						3	3	3	Bistable	5.10651	6.77388	5.94019	0.290668
4252	D	DAS+2	E	DAS+2	Unstable	1	3	3	Bistable	3.96284	7.08614	5.52449	0.250531
						2	3	3	Bistable	5.15717	5.28435	5.22076	0.250847
						3	3	3	Bistable	5.36352	7.01332	6.18842	0.246613
4253	D	DAS+2	E	LAA	Unstable	1	3	3	Bistable	4.39351	5.48554	4.93953	0.325283
						2	3	3	Bistable	4.31757	5.57591	4.94674	0.318028
						3	3	3	Bistable	4.41927	5.76451	5.09189	0.309687
4321	D	LAA	B	DAS	Unstable	1	3	0	Monostable Tet	2.80969	3.79185	3.30077	0.419722
						2	3	2	Monostable Tet	2.81243	3.80262	3.30752	0.418608
						3	3	2	Monostable Tet	2.90806	4.00254	3.4553	0.410181
4322	D	LAA	B	DAS+2	Unstable	1	3	2	Monostable Tet	2.70276	3.60046	3.15161	0.408916
						2	3	1	Monostable Tet	2.6419	3.68637	3.16413	0.402701
						3	3	1	Monostable Tet	2.68392	3.74394	3.21393	0.39596
4330	D	LAA	C	*	Unstable	1	3	3	Bistable	4.05964	4.15546	4.10755	0.380494
						2	3	2	Monostable Tet	3.70784	4.33716	4.0225	0.382336
						3	3	3	Bistable	3.97176	4.3862	4.17898	0.374801
4332	D	LAA	C	DAS+2	Unstable	1	3	3	Bistable	3.03854	3.99759	3.51807	0.36236
						2	0	3	Monostable Lac	2.94556	3.99728	3.47142	0.368946
						3	3	3	Bistable	2.97895	3.76209	3.37052	0.373508
4333	D	LAA	C	LAA	Unstable	1	1	2	Unstable	2.30307	4.12394	3.2135	0.430074
						2	1	2	Unstable	2.50668	4.0465	3.27659	0.426517
						3	3	3	Bistable	2.58632	4.20329	3.39481	0.42166
4343	D	LAA	D	LAA	Unstable	1	3	3	Bistable	5.24478	7.19509	6.21993	0.247394
						2	3	3	Bistable	5.64929	7.34732	6.49831	0.225991
						3	3	3	Bistable	5.58736	5.84701	5.71718	0.217505
4350	D	LAA	E	*	Unstable	1	3	3	Bistable	4.00007	5.55232	4.7762	0.318807
						2	3	3	Bistable	4.47242	5.56096	5.01669	0.301934
						3	3	3	Bistable	4.00007	5.58656	4.79332	0.292284
4351	D	LAA	E	DAS	Unstable	1	3	3	Bistable	5.10609	7.25484	6.18046	0.311253
						2	3	3	Bistable	5.16414	7.19456	6.17935	0.298379
						3	3	3	Bistable	5.15455	6.88368	6.01911	0.294915
4352	D	LAA	E	DAS+2	Unstable	1	3	3	Bistable	5.14677	6.64001	5.89339	0.304192
						2	3	2	Monostable Tet	5.20935	6.67939	5.94437	0.273592
						3	3	3	Bistable	5.22044	6.61519	5.91781	0.269995
4353	D	LAA	E	LAA	Unstable	1	3	3	Bistable	4.91518	5.18919	5.05218	0.301936
						2	3	3	Bistable	4.99457	5.20411	5.09934	0.320178
						3	3	3	Bistable	5.16082	5.32927	5.24505	0.300343
5221	E	DAS+2	B	DAS	Unstable	1	3	3	Bistable	1.9044	3.08387	2.49414	0.40202
						2	0	3	Monostable Lac	1.96911	2.90505	2.43708	0.399782
						3	0	3	Monostable Lac	1.81403	3.54812	2.68108	0.395917
5222	E	DAS+2	B	DAS+2	Unstable	1	0	1	Unstable	1.20315	2.86351	2.03333	0.40417
						2	0	1	Unstable	1.20226	2.88089	2.04158	0.416159
						3	0	3	Monostable Lac	1.75891	2.76722	2.26307	0.407838
5230	E	DAS+2	C	*	Unstable	1	3	1	Monostable Tet	2.73336	3.17393	2.95365	0.391596
						2	3	1	Monostable Tet	2.60592	3.13178	2.86885	0.394516
						3	3	1	Monostable Tet	2.47072	2.8899	2.68031	0.39069
5232	E	DAS+2	C	DAS+2	Unstable	1	0	3	Monostable Lac	2.08226	2.96181	2.52204	0.386009
						2	0	3	Monostable Lac	1.67006	3.06266	2.36636	0.38936
						3	0	3	Monostable Lac	1.31919	2.91286	2.11603	0.434394
5233	E	DAS+2	C	LAA	Monostable Lac	1	0	3	Monostable Lac	1.47954	3.13355	2.30655	0.365801
						2	0	3	Monostable Lac	1.55809	3.23916	2.39862	0.374794
						3	0	3	Monostable Lac	1.50091	3.25484	2.37787	0.375737
5243	E	DAS+2	D	LAA	Monostable Lac	1	3	3	Bistable	3.5853	7.01525	5.30027	0.305627
						2	3	3	Bistable	3.96839	7.09029	5.52934	0.306053
						3	3	3	Bistable	3.91288	7.09205	5.50246	0.298845
5250	E	DAS+2	E	*	Monostable Lac	1	3	3	Bistable	4.9769	5.33281	5.15485	0.333771
						2	3	3	Bistable	5.06173	5.4618	5.26176	0.336601
						3	3	3	Bistable	5.13973	5.46865	5.30419	0.334
5251	E	DAS+2	E	DAS	Monostable Lac	1	3	3	Bistable	4.87547	6.901	5.88824	0.314708
						2	3	3	Bistable	5.07262	6.83838	5.9555	0.316786
						3	3	3	Bistable	4.83933	6.64621	5.74277	0.319383
5252	E	DAS+2	E	DAS+2	Monostable Lac	1	3	3	Bistable	3.6089	6.93038	5.26964	0.325573
						2	3	3	Bistable	3.65101	6.90539	5.2782	0.326199
						3	3	3	Bistable	5.1958	6.95503	6.07542	0.323941
5253	E	DAS+2	E	LAA	Monostable Lac	1	3	3	Bistable	3.22176	6.43023	4.82599	0.325881
						2	3	3	Bistable	3.44342	6.5997	5.02156	0.321282
						3	3	3	Bistable	3.34735	6.49722	4.92229	0.317944
5321	E	LAA	B	DAS	Monostable Lac	1	3	1	Monostable Tet	3.40979	2.58874	2.99926	0.409987
						2	3	1	Monostable Tet	1.73099	2.39856	2.06477	0.400697
						3	3	1	Monostable Tet	1.90671	2.58438	2.24554	0.398491
5322	E	LAA	B	DAS+2	Monostable Lac	1	3	1	Monostable Tet	2.67299	2.08666	2.37983	0.399513
						2	3	0	Monostable Tet	2.60001	2.19313	2.39657	0.403588
						3	3	3	Bistable	1.74871	2.19677	1.97274	0.415233
5330	E	LAA	C	*	Monostable Lac	1	3	0	Monostable Tet	2.38785	2.54442	2.46614	0.422629
						2	3	1	Monostable Tet	2.24105	2.54819	2.39462	0.411161
						3	3	1	Monostable Tet	2.13789	2.72453	2.43121	0.408312
5332	E	LAA	C	DAS+2	Monostable Lac	1	3	3	Bistable	1.52275	1.97901	1.75088	0.427962
						2	3	3	Bistable	1.68594	2.39875	2.04235	0.428678
						3	3	3	Bistable	1.60096	2.35296	1.97696	0.410729
5333	E	LAA	C	LAA	Monostable Lac	1	0	3	Monostable Lac	3.18899	2.36382	2.7764	0.411603
						2	0	3	Monostable Lac	1.09189	2.39287	1.74238	0.435478
						3	0	3	Monostable Lac	2.76204	2.46494	2.61349	0.398628
5343	E	LAA	D	LAA	Bistable	1	3	3	Bistable	3.70823	7.12143	5.41483	0.311702
						2	3	3	Bistable	3.76151	7.18774	5.47462	0.310238
						3	3	3	Bistable	3.77076	7.01968	5.39522	0.309715
5350	E	LAA	E	*	Bistable	1	3	3	Bistable	4.6071	6.85998	5.73354	0.383556
						2	3	3	Bistable	4.57485	4.85333	4.71409	0.364968
						3	3	3	Bistable	4.49112	5.00745	4.74928	0.354371
5351	E	LAA	E	DAS	Bistable	1	3	3	Bistable	5.10165	6.86982	5.98574	0.350896
						2	3	3	Bistable	5.37415	6.95992	6.16703	0.344862
						3	3	3	Bistable	5.25771	5.38691	5.32231	0.33172
5352	E	LAA	E	DAS+2	Bistable	1	3	3	Bistable	5.19667	7.12243	6.15955	0.314402
						2	3	3	Bistable	5.21747	7.04118	6.12932	0.306138
						3	3	3	Bistable	5.19064	7.15248	6.17156	0.302093
5353	E	LAA	E	LAA	Bistable	1	3	3	Bistable	3.85238	4.77964	4.31601	0.349334
						2	3	3	Bistable	4.47088	4.92171	4.69629	0.339021
						3	3	3	Bistable	4.17861	4.90478	4.54169	0.378768
